# *Cis*-regulatory Element Hijacking by Structural Variants Overshadows Higher-Order Topological Changes in Prostate Cancer

**DOI:** 10.1101/2021.01.05.425333

**Authors:** James R. Hawley, Stanley Zhou, Christopher Arlidge, Giacomo Grillo, Ken Kron, Rupert Hugh-White, Theodorus van der Kwast, Michael Fraser, Paul C. Boutros, Robert G. Bristow, Mathieu Lupien

## Abstract

Prostate cancer is a heterogeneous disease whose progression is linked to genome instability. However the impact of this instability on the three-dimensional chromatin organization and how this drives progression is unclear. Using primary benign and tumour tissue, we find a high concordance in the higher-order three-dimensional genome organization across normal and prostate cancer cells. This concordance argues for constraints to the topology of prostate tumour genomes. Nonetheless, we identify changes to focal chromatin interactions and show how structural variants can induce these changes to guide *cis*-regulatory element hijacking. Such events result in opposing differential expression on genes found at antipodes of rearrangements. Collectively, our results argue that *cis*-regulatory element hijacking from structural variant-induced altered focal chromatin interactions overshadows higher-order topological changes in the development of primary prostate cancer.
