## Supplementary Table 1 - Clinical Features for "*Cis*-regulatory Element Hijacking by Structural Variants Overshadows Higher-Order Topological Changes in Prostate Cancer"

### Sheet: s1-clinical-features
SampleID	Primary_Treatment	Gleason_Score	T_Category	T2E_Status	PreTreatment_PSA	Age_at_Treatment	BCR	Time_to_BCR_(years)	Pct_Genome_Altered	Pathologic_Cellularity	Qpure_Cellularity	ASCAT_Cellularity	ASCAT_Ploidy	LUMP_Cellularity	ETS_consensus	LaLonde_cluster	CPCG_cluster	Methylation_cluster	WGSvsOS_accuracy
CPCG0268	Radical prostatectomy	3+3	T3a	No	12.35	59.29	Yes	7.25804	3.74	0.6	0.22	NA	NA	0.799237	Negative	4	4	3	0.979609
CPCG0366	Radical prostatectomy	3+4	T3a	Yes	15	60.54	No	11.2033	4.4	0.8	0.6	NA	NA	0.794103	Positive	4	5	3	0.981709
CPCG0255	Radical prostatectomy	3+3	T2c	No	6.9	72.02	No	11.1266	4.22	0.8	0.64	NA	NA	0.810653	Negative	4	4	2	0.978695
CPCG0258	Radical prostatectomy	3+3	T2c	Yes	5.13	49.22	No	10.6174	2.3	0.7	0.27	NA	NA	0.857536	Positive	3	4	3	0.968158
CPCG0324	Radical prostatectomy	3+4	T3a	Yes	12.1	64.75	Yes	7.50719	5.36	0.7	0.31	NA	NA	0.826009	Positive	3	6	3	0.979947
CPCG0246	Radical prostatectomy	3+3	T2c	No	5.64	60.6	Yes	1.08693	1.73	0.8	0.15	NA	NA	0.87939	Negative	4	5	2	0.97678
CPCG0342	Radical prostatectomy	4+3	T3a	Yes	6.3	52.18	No	6.66393	2.24	0.8	0.27	NA	NA	0.819186	Positive	4	4	3	0.980102
CPCG0336	Radical prostatectomy	3+3	T3a	Yes	9.08	60.87	No	6.00684	1.68	0.6	0.23	NA	NA	0.834514	Positive	4	5	3	0.986675
CPCG0339	Radical prostatectomy	3+4	T3a	No	14.29	57.69	No	5.86995	3.23	0.7	0.23	NA	NA	0.846145	Negative	4	5	3	0.970407
CPCG0331	Radical prostatectomy	3+4	T3a	Yes	11.08	69.89	No	5.94114	4.99	0.7	0.22	NA	NA	0.843416	Positive	4	4	3	0.915828
CPCG0365	Radical prostatectomy	3+3	T2c	No	4.23	71.69	No	5.46475	0.99	0.6	0.13	NA	NA	0.888578	Negative	4	5	3	0.984425
CPCG0345	Radical prostatectomy	3+4	T3b	No	6.6	60.38	No	4.97467	18.78	0.7	0.78	0.57	1.99	0.861515	Negative	1	3	2	0.991503
