## Supplementary Table 2 - Hi-C Sequencing Metrics for "*Cis*-regulatory Element Hijacking by Structural Variants Overshadows Higher-Order Topological Changes in Prostate Cancer"

### Sheet: s2-hic-sequencing
SampleID	Total_Reads_1	Total_Reads_2	Not_Truncated_Reads_1	Not_Truncated_Reads_2	Truncated_Read_1	Truncated_Read_2	Too_Short_To_Map_Read_1	Too_Short_To_Map_Read_2	Unique_Alignments_Read_1	Unique_Alignments_Read_2	Multiple_Alignments_Read_1	Multiple_Alignments_Read_2	Failed_To_Align_Read_1	Failed_To_Align_Read_2	Paired_Read_1	Paired_Read_2	Valid_Pairs	Invalid_Pairs	Same_Circularised	Same_Dangling_Ends	Same_Fragment_Internal	Re_Ligation	Contiguous_Sequence	Wrong_Size	Deduplication_Read_Pairs_Uniques	Deduplication_Cis_Close_Uniques	Deduplication_Cis_Far_Uniques	Deduplication_Trans_Uniques	Percentage_Mapped	Percentage_Valid	Percentage_Uniques	Percentage_Unique_Trans	Percentage_Ditags_Passed_Through_HiCUP
CPCG0268	1389535976	1389535976	607182043	618374309	782353933	771161667	53651658	51561465	1103244176	1087006273	201813193	211131202	30826949	39837036	882549501	882549501	856747009	25802492	1525180	6852094	10450090	6975128	0	0	742238536	13880095	293506547	434851894	63.51	97.08	86.63	58.59	53.42
CPCG0366	800792402	800792402	409434336	415023264	391358066	385769138	27157320	26121634	646230735	638042673	109165433	113492887	18238914	23135208	529352596	529352596	507422655	21929941	914239	8367303	7160977	5487422	0	0	453760108	19259206	224783726	209717176	66.1	95.86	89.42	46.22	56.66
CPCG0255	1286763805	1286763805	509276651	514256325	777487154	772507480	43477429	42124937	1030482913	1023146799	189174158	194858680	23629305	26633389	832340036	832340036	820086820	12253216	1299848	2299014	5209137	3445217	0	0	702775038	9661234	236819624	456294180	64.68	98.53	85.7	64.93	54.62
CPCG0258	975568062	975568062	398073355	404354545	577494707	571213517	37200511	35837977	784098475	776365620	138055509	142527536	16213567	20836929	635464202	635464202	626600530	8863672	734298	2429855	3268896	2430623	0	0	551512856	10821388	225866603	314824865	65.14	98.61	88.02	57.08	56.53
CPCG0324	910246351	910246351	417561618	423813241	492684733	486433110	29720658	28612381	736749350	727786575	126949970	131546703	16826373	22300692	601570087	601570087	590710431	10859656	666575	2670627	4213438	3309016	0	0	521149327	13033814	229988430	278127083	66.09	98.19	88.22	53.37	57.25
CPCG0246	1205322147	1205322147	511489151	519673725	693832996	685648422	38714352	37324160	978952247	968205990	166985157	172914321	20670391	26877676	803839467	803839467	793657971	10181496	706838	2715032	4074196	2685430	0	0	691754110	17857933	360384343	313511834	66.69	98.73	87.16	45.32	57.39
CPCG0342	1178798192	1178798192	643569742	649441199	535228450	529356993	30506787	29367257	903731683	892011266	171763843	179153440	72795879	78266229	720006498	720006498	593455140	126551358	6417152	41361898	60279251	18493057	0	0	507435577	8253090	185948119	313234368	61.08	82.42	85.51	61.73	43.05
CPCG0336	1493767986	1493767986	645090013	650481381	848677973	843286605	49825415	47963719	1189666803	1175466206	213350842	220959211	40924926	49378850	958134944	958134944	901184935	56950009	3554074	14946778	28087536	10361621	0	0	782621936	10126539	253879329	518616068	64.14	94.06	86.84	66.27	52.39
CPCG0339	1085407955	1085407955	599683413	603856168	485724542	481551787	27273036	26374834	858964793	852089734	145098272	150188021	54071854	56755366	704227158	704227158	582591565	121635593	4407511	35160797	64312081	17755204	0	0	510842845	12376639	206039523	292426683	64.88	82.73	87.68	57.24	47.06
CPCG0331	991964391	991964391	425717167	430593710	566247224	561370681	32051064	30984343	803091974	796362761	141152411	145428168	15668942	19189119	658645690	658645690	650112326	8533364	763645	2029725	3229125	2510869	0	0	558639759	12988610	246423906	299227243	66.4	98.7	85.93	53.56	56.32
CPCG0365	1201129218	1201129218	508228265	515954406	692900953	685174812	38906242	37453803	971708786	962863959	168727409	173953044	21786781	26858412	794123093	794123093	782616675	11506418	1458046	2407267	4650071	2991034	0	0	665334470	10770222	273846946	380717302	66.11	98.55	85.01	57.22	55.39
CPCG0345	985944750	985944750	434267779	440700958	551676971	545243792	32288534	31105443	795624384	787035152	140185042	144940051	17846790	22864104	649245358	649245358	637619169	11626189	797289	2900548	4975789	2952563	0	0	555528965	13563279	244950554	297015132	65.85	98.21	87.13	53.47	56.34
BP1595983	713291455	713291455	342197286	346211585	371094169	367079870	19913477	19392656	583210620	576807159	98904987	102148078	11262371	14943562	482806993	482806993	477019720	5787273	5787273	1367994	1715343	2314381	0	0	398229261	14680722	204632492	178916047	67.69	98.81	83.48	44.93	55.83
BP1648133	687400947	687400947	363197791	367967650	324203156	319433297	17625663	17121031	569256706	561362438	91331095	94944742	9187483	13972736	475992372	475992372	471882151	4110221	4110221	924981	1015730	1876240	0	0	397704639	16052406	208306930	173345303	69.25	99.14	84.28	43.59	57.86
BP1664855	583601116	583601116	270071681	273358079	313529435	310243037	16102199	15700178	478474052	473372903	81008342	83535785	8016523	10992250	398308483	398308483	395194018	3114465	3114465	514753	750080	1488063	0	0	312900145	15088321	176076385	121735439	68.25	99.22	79.18	38.91	53.62
BP3320942	722912632	722912632	354999387	358901822	367913245	364010810	19198436	18738845	592050556	586103089	98693601	101651394	12970039	16419304	492786270	492786270	480097076	12689194	12689194	4612266	4305420	3216844	0	0	389059009	13167375	198037683	177853951	68.17	97.43	81.04	45.71	53.82
BP3330581	624100242	624100242	303956729	308373309	320143513	315726933	14854426	14452538	513567797	507056118	84386014	87387612	11292005	15203974	429859994	429859994	420738424	9121570	9121570	2720767	3081398	2945649	0	0	336034915	13101002	197164019	125769894	68.88	97.88	79.87	37.43	53.84

### Sheet: s2 1-hic-truncation
Category	Not Truncated	Truncated
BP1595983 Read 1	342197286	371094169
BP1595983 Read 2	346211585	367079870
BP1648133 Read 1	363197791	324203156
BP1648133 Read 2	367967650	319433297
BP1664855 Read 1	270071681	313529435
BP1664855 Read 2	273358079	310243037
BP3320942 Read 1	354999387	367913245
BP3320942 Read 2	358901822	364010810
BP3330581 Read 1	303956729	320143513
BP3330581 Read 2	308373309	315726933
CPCG0268 Read 1	607182043	782353933
CPCG0268 Read 2	618374309	771161667
CPCG0366 Read 1	409434336	391358066
CPCG0366 Read 2	415023264	385769138
CPCG0255 Read 1	509276651	777487154
CPCG0255 Read 2	514256325	772507480
CPCG0258 Read 1	398073355	577494707
CPCG0258 Read 2	404354545	571213517
CPCG0324 Read 1	417561618	492684733
CPCG0324 Read 2	423813241	486433110
CPCG0246 Read 1	511489151	693832996
CPCG0246 Read 2	519673725	685648422
CPCG0342 Read 1	643569742	535228450
CPCG0342 Read 2	649441199	529356993
CPCG0336 Read 1	645090013	848677973
CPCG0336 Read 2	650481381	843286605
CPCG0339 Read 1	599683413	485724542
CPCG0339 Read 2	603856168	481551787
CPCG0331 Read 1	425717167	566247224
CPCG0331 Read 2	430593710	561370681
CPCG0365 Read 1	508228265	692900953
CPCG0365 Read 2	515954406	685174812
CPCG0345 Read 1	434267779	551676971
CPCG0345 Read 2	440700958	545243792

### Sheet: s2 2-hic-mapping
Category	Unique Alignments	Multiple Alignments	Failed To Align	Too short to map
BP1595983 Read 1	583210620	98904987	11262371	19913477
BP1595983 Read 2	576807159	102148078	14943562	19392656
BP1648133 Read 1	569256706	91331095	9187483	17625663
BP1648133 Read 2	561362438	94944742	13972736	17121031
BP1664855 Read 1	478474052	81008342	8016523	16102199
BP1664855 Read 2	473372903	83535785	10992250	15700178
BP3320942 Read 1	592050556	98693601	12970039	19198436
BP3320942 Read 2	586103089	101651394	16419304	18738845
BP3330581 Read 1	513567797	84386014	11292005	14854426
BP3330581 Read 2	507056118	87387612	15203974	14452538
CPCG0268 Read 1	1103244176	201813193	30826949	53651658
CPCG0268 Read 2	1087006273	211131202	39837036	51561465
CPCG0366 Read 1	646230735	109165433	18238914	27157320
CPCG0366 Read 2	638042673	113492887	23135208	26121634
CPCG0255 Read 1	1030482913	189174158	23629305	43477429
CPCG0255 Read 2	1023146799	194858680	26633389	42124937
CPCG0258 Read 1	784098475	138055509	16213567	37200511
CPCG0258 Read 2	776365620	142527536	20836929	35837977
CPCG0324 Read 1	736749350	126949970	16826373	29720658
CPCG0324 Read 2	727786575	131546703	22300692	28612381
CPCG0246 Read 1	978952247	166985157	20670391	38714352
CPCG0246 Read 2	968205990	172914321	26877676	37324160
CPCG0342 Read 1	903731683	171763843	72795879	30506787
CPCG0342 Read 2	892011266	179153440	78266229	29367257
CPCG0336 Read 1	1189666803	213350842	40924926	49825415
CPCG0336 Read 2	1175466206	220959211	49378850	47963719
CPCG0339 Read 1	858964793	145098272	54071854	27273036
CPCG0339 Read 2	852089734	150188021	56755366	26374834
CPCG0331 Read 1	803091974	141152411	15668942	32051064
CPCG0331 Read 2	796362761	145428168	19189119	30984343
CPCG0365 Read 1	971708786	168727409	21786781	38906242
CPCG0365 Read 2	962863959	173953044	26858412	37453803
CPCG0345 Read 1	795624384	140185042	17846790	32288534
CPCG0345 Read 2	787035152	144940051	22864104	31105443

### Sheet: s2 3-hic-filtering
Category	Valid Pairs	Same Fragment - Internal	Same Fragment - Circularised	Same Fragment - Dangling Ends	Re-ligation
BP1595983	477019720	1715343	5787273	1367994	2314381
BP1648133	471882151	1015730	4110221	924981	1876240
BP1664855	395194018	750080	3114465	514753	1488063
BP3320942	480097076	4305420	12689194	4612266	3216844
BP3330581	420738424	3081398	9121570	2720767	2945649
CPCG0268	856747009	10450090	1525180	6852094	6975128
CPCG0366	507422655	7160977	914239	8367303	5487422
CPCG0255	820086820	5209137	1299848	2299014	3445217
CPCG0258	626600530	3268896	734298	2429855	2430623
CPCG0324	590710431	4213438	666575	2670627	3309016
CPCG0246	793657971	4074196	706838	2715032	2685430
CPCG0342	593455140	60279251	6417152	41361898	18493057
CPCG0336	901184935	28087536	3554074	14946778	10361621
CPCG0339	582591565	64312081	4407511	35160797	17755204
CPCG0331	650112326	3229125	763645	2029725	2510869
CPCG0365	782616675	4650071	1458046	2407267	2991034
CPCG0345	637619169	4975789	797289	2900548	2952563

### Sheet: s2 4-hic-dedup
Category	Unique: cis < 10Kbp	Unique: cis > 10Kbp	Unique: trans	Duplicate read pairs
BP1595983	14680722	204632492	178916047	78790459
BP1648133	16052406	208306930	173345303	74177512
BP1664855	15088321	176076385	121735439	82293873
BP3320942	13167375	198037683	177853951	91038067
BP3330581	13101002	197164019	125769894	84703509
CPCG0268	13880095	293506547	434851894	114508473
CPCG0366	19259206	224783726	209717176	53662547
CPCG0255	9661234	236819624	456294180	117311782
CPCG0258	10821388	225866603	314824865	75087674
CPCG0324	13033814	229988430	278127083	69561104
CPCG0246	17857933	360384343	313511834	101903861
CPCG0342	8253090	185948119	313234368	86019563
CPCG0336	10126539	253879329	518616068	118562999
CPCG0339	12376639	206039523	292426683	71748720
CPCG0331	12988610	246423906	299227243	91472567
CPCG0365	10770222	273846946	380717302	117282205
CPCG0345	13563279	244950554	297015132	82090204
