## Supplementary Table 3 - TAD Statistics for "*Cis*-regulatory Element Hijacking by Structural Variants Overshadows Higher-Order Topological Changes in Prostate Cancer"

### Sheet: s3-tad-counts
SampleID	w	N_TADs
BP1595983	3	6094
BP1595983	4	5710
BP1595983	5	5121
BP1595983	6	4643
BP1595983	7	4260
BP1595983	8	3904
BP1595983	9	3661
BP1595983	10	3478
BP1595983	11	3270
BP1595983	12	3148
BP1595983	13	3000
BP1595983	14	2868
BP1595983	15	2768
BP1595983	16	2676
BP1595983	17	2619
BP1595983	18	2560
BP1595983	19	2478
BP1595983	20	2425
BP1648133	3	6073
BP1648133	4	5702
BP1648133	5	5198
BP1648133	6	4682
BP1648133	7	4237
BP1648133	8	3855
BP1648133	9	3607
BP1648133	10	3409
BP1648133	11	3200
BP1648133	12	3033
BP1648133	13	2888
BP1648133	14	2776
BP1648133	15	2650
BP1648133	16	2554
BP1648133	17	2469
BP1648133	18	2415
BP1648133	19	2343
BP1648133	20	2277
BP1664855	3	6064
BP1664855	4	5687
BP1664855	5	5113
BP1664855	6	4619
BP1664855	7	4218
BP1664855	8	3871
BP1664855	9	3596
BP1664855	10	3368
BP1664855	11	3162
BP1664855	12	2982
BP1664855	13	2866
BP1664855	14	2753
BP1664855	15	2676
BP1664855	16	2607
BP1664855	17	2501
BP1664855	18	2453
BP1664855	19	2382
BP1664855	20	2350
BP3320942	3	6013
BP3320942	4	5690
BP3320942	5	5167
BP3320942	6	4678
BP3320942	7	4289
BP3320942	8	3941
BP3320942	9	3658
BP3320942	10	3478
BP3320942	11	3263
BP3320942	12	3057
BP3320942	13	2917
BP3320942	14	2819
BP3320942	15	2722
BP3320942	16	2623
BP3320942	17	2551
BP3320942	18	2487
BP3320942	19	2424
BP3320942	20	2358
BP3330581	3	6085
BP3330581	4	5642
BP3330581	5	5122
BP3330581	6	4653
BP3330581	7	4220
BP3330581	8	3905
BP3330581	9	3673
BP3330581	10	3485
BP3330581	11	3243
BP3330581	12	3078
BP3330581	13	2953
BP3330581	14	2837
BP3330581	15	2751
BP3330581	16	2653
BP3330581	17	2564
BP3330581	18	2497
BP3330581	19	2483
BP3330581	20	2413
CPCG0268	3	5327
CPCG0268	4	5094
CPCG0268	5	4678
CPCG0268	6	4264
CPCG0268	7	3859
CPCG0268	8	3605
CPCG0268	9	3389
CPCG0268	10	3212
CPCG0268	11	2993
CPCG0268	12	2848
CPCG0268	13	2723
CPCG0268	14	2634
CPCG0268	15	2559
CPCG0268	16	2441
CPCG0268	17	2366
CPCG0268	18	2302
CPCG0268	19	2262
CPCG0268	20	2197
CPCG0366	3	6311
CPCG0366	4	5841
CPCG0366	5	5335
CPCG0366	6	4831
CPCG0366	7	4434
CPCG0366	8	4069
CPCG0366	9	3791
CPCG0366	10	3590
CPCG0366	11	3350
CPCG0366	12	3203
CPCG0366	13	3080
CPCG0366	14	2979
CPCG0366	15	2860
CPCG0366	16	2748
CPCG0366	17	2688
CPCG0366	18	2598
CPCG0366	19	2523
CPCG0366	20	2480
CPCG0255	3	5225
CPCG0255	4	5205
CPCG0255	5	4809
CPCG0255	6	4414
CPCG0255	7	4096
CPCG0255	8	3794
CPCG0255	9	3531
CPCG0255	10	3322
CPCG0255	11	3115
CPCG0255	12	2955
CPCG0255	13	2820
CPCG0255	14	2678
CPCG0255	15	2577
CPCG0255	16	2469
CPCG0255	17	2447
CPCG0255	18	2360
CPCG0255	19	2335
CPCG0255	20	2242
CPCG0258	3	5743
CPCG0258	4	5471
CPCG0258	5	5031
CPCG0258	6	4600
CPCG0258	7	4174
CPCG0258	8	3869
CPCG0258	9	3603
CPCG0258	10	3373
CPCG0258	11	3154
CPCG0258	12	3009
CPCG0258	13	2903
CPCG0258	14	2774
CPCG0258	15	2631
CPCG0258	16	2560
CPCG0258	17	2457
CPCG0258	18	2381
CPCG0258	19	2298
CPCG0258	20	2246
CPCG0324	3	6006
CPCG0324	4	5647
CPCG0324	5	5164
CPCG0324	6	4718
CPCG0324	7	4337
CPCG0324	8	3937
CPCG0324	9	3681
CPCG0324	10	3466
CPCG0324	11	3234
CPCG0324	12	3123
CPCG0324	13	3011
CPCG0324	14	2855
CPCG0324	15	2781
CPCG0324	16	2728
CPCG0324	17	2603
CPCG0324	18	2534
CPCG0324	19	2491
CPCG0324	20	2410
CPCG0246	3	5786
CPCG0246	4	5452
CPCG0246	5	4986
CPCG0246	6	4529
CPCG0246	7	4131
CPCG0246	8	3832
CPCG0246	9	3600
CPCG0246	10	3371
CPCG0246	11	3184
CPCG0246	12	3027
CPCG0246	13	2918
CPCG0246	14	2797
CPCG0246	15	2706
CPCG0246	16	2612
CPCG0246	17	2526
CPCG0246	18	2453
CPCG0246	19	2397
CPCG0246	20	2328
CPCG0342	3	5352
CPCG0342	4	5227
CPCG0342	5	4861
CPCG0342	6	4446
CPCG0342	7	4048
CPCG0342	8	3716
CPCG0342	9	3425
CPCG0342	10	3264
CPCG0342	11	3099
CPCG0342	12	2934
CPCG0342	13	2793
CPCG0342	14	2657
CPCG0342	15	2574
CPCG0342	16	2492
CPCG0342	17	2412
CPCG0342	18	2325
CPCG0342	19	2263
CPCG0342	20	2200
CPCG0336	3	5017
CPCG0336	4	4986
CPCG0336	5	4728
CPCG0336	6	4350
CPCG0336	7	4024
CPCG0336	8	3734
CPCG0336	9	3463
CPCG0336	10	3300
CPCG0336	11	3082
CPCG0336	12	2898
CPCG0336	13	2776
CPCG0336	14	2633
CPCG0336	15	2552
CPCG0336	16	2441
CPCG0336	17	2359
CPCG0336	18	2315
CPCG0336	19	2251
CPCG0336	20	2185
CPCG0339	3	5545
CPCG0339	4	5337
CPCG0339	5	4899
CPCG0339	6	4468
CPCG0339	7	4053
CPCG0339	8	3774
CPCG0339	9	3452
CPCG0339	10	3215
CPCG0339	11	3055
CPCG0339	12	2889
CPCG0339	13	2719
CPCG0339	14	2622
CPCG0339	15	2508
CPCG0339	16	2420
CPCG0339	17	2323
CPCG0339	18	2274
CPCG0339	19	2234
CPCG0339	20	2158
CPCG0331	3	5914
CPCG0331	4	5613
CPCG0331	5	5120
CPCG0331	6	4615
CPCG0331	7	4251
CPCG0331	8	3968
CPCG0331	9	3688
CPCG0331	10	3481
CPCG0331	11	3271
CPCG0331	12	3145
CPCG0331	13	2953
CPCG0331	14	2854
CPCG0331	15	2731
CPCG0331	16	2644
CPCG0331	17	2571
CPCG0331	18	2479
CPCG0331	19	2393
CPCG0331	20	2364
CPCG0365	3	5376
CPCG0365	4	5257
CPCG0365	5	4811
CPCG0365	6	4431
CPCG0365	7	4058
CPCG0365	8	3711
CPCG0365	9	3459
CPCG0365	10	3287
CPCG0365	11	3091
CPCG0365	12	2889
CPCG0365	13	2725
CPCG0365	14	2613
CPCG0365	15	2509
CPCG0365	16	2416
CPCG0365	17	2330
CPCG0365	18	2277
CPCG0365	19	2194
CPCG0365	20	2152
CPCG0345	3	6038
CPCG0345	4	5798
CPCG0345	5	5210
CPCG0345	6	4760
CPCG0345	7	4353
CPCG0345	8	4005
CPCG0345	9	3725
CPCG0345	10	3483
CPCG0345	11	3289
CPCG0345	12	3098
CPCG0345	13	2984
CPCG0345	14	2845
CPCG0345	15	2742
CPCG0345	16	2653
CPCG0345	17	2575
CPCG0345	18	2483
CPCG0345	19	2423
CPCG0345	20	2407
